# PD-1 blockade during T cell priming enhances long-term protection against metastatic tumors by epigenetically tuning T cell exhaustion

**DOI:** 10.1101/2025.11.25.690601

**Authors:** Teresa Dinter, Sebastian Mackowiak, Zachary J. Rogers, Vidit Bhandarkar, Molly Y. Carney, Yiming J. Zhang, Duncan Morgan, Lorelai Pop, Fiona Chatterjee, Emi Lutz, Yajit Jain, Adityanarayanan Radhakrishnan, Eric Lander, K. Dane Wittrup, J. Christopher Love, Alexander Meissner, Stefani Spranger

## Abstract

In cancer, CD8^+^ T cell responses are dominated by exhausted T cells, which can be reinvigorated using immune checkpoint blockade therapy and can control large tumors. However, it remains unclear which T cell fate best supports long-term immunity following tumor regression or clearance and a period of minimal antigen load. This question is particularly relevant following surgical tumor resection, when tuning the immune system could prevent recurrence. To determine which T cell fate provides durable protection following surgery and metastatic rechallenge, we modulated T cell priming using anti-PD-1, IFN-β or agonistic anti-CD40 and assessed effects on CD8^+^ T cell differentiation and overall survival. IFN-β and anti-CD40 promoted effector and memory-like T cell states, respectively, whereas anti-PD-1 did not markedly alter T cell differentiation, yet conferred the greatest survival benefit against metastatic tumors. Notably, anti-PD-1 induced epigenetic remodeling, which was detectable upon metastatic recall, consistent with the maintenance of a circulatory intermediate-exhausted T cell state. Thus, while effector and memory precursor-like T cells could be generated with IFN-β and agonistic anti-CD40, only the intermediate-exhausted T cell state driven by anti-PD-1 supported durable anti-tumor immunity.

**Summary:** This study shows that PD-1 blockade during T cell priming promotes a circulatory intermediate-exhausted CD8⁺ T cell state that uniquely supports durable anti-tumor immunity after surgical resection and metastatic challenge, outperforming effector or memory-like T cell responses generated by IFN-β or CD40 agonist treatment, respectively.
