## Supplementary material for "PD-1 blockade during T cell priming enhances long-term protection against metastatic tumors by epigenetically tuning T cell exhaustion": Table 1

### Sheet: D6_TdLN
seqnames	start	end	treated_lfc	log2FoldChange	treated_fdr	padj	genes	distance	regulation
chr12	111780193	111780693	0.128278	-0.677869	0.836878	0.0561075	Xrcc3,Zfyve21	0,0	down
chr17	50377035	50377535	0.58402	-1.71727	0.664788	0.0425363	Rftn1	0	down
chr7	18883056	18883556	0.0502489	-0.530198	0.919897	0.0716293	Qpctl	0	down
chr7	30785634	30786134	0.446035	-1.36807	0.707901	0.0425363	Fxyd3	-9513	down
chr9	21913911	21914411	0.170687	-0.641012	0.778131	0.0716293	Odad3,Prkcsh	0,0	down

### Sheet: D59_Spleen
seqnames	start	end	log2FoldChange	padj	genes	distance	regulation
chr1	13452667	13453167	-1.10027	0.0799811	Ncoa2	-8361	down
chr1	34891507	34892007	-0.644157	0.0951172	Plekhb2	0	down
chr1	36188428	36188928	1.68261	0.0800703	Uggt1	0	up
chr1	37366350	37366850	-0.78909	0.00208596	Inpp4a	0	down
chr1	39881328	39881828	-0.668238	0.0255174	1700066B17Rik	0	down
chr1	40025981	40026481	-0.624148	0.0164529	Map4k4	0	down
chr1	40509010	40509510	-0.796571	0.0226479	Il18r1	0	down
chr1	40540661	40541161	-0.887276	0.0272287	Il18r1	-648	down
chr1	43177521	43178021	-0.71394	0.0800764	Fhl2	0	down
chr1	43579131	43579631	-0.962987	0.0322362	Nck2	0	down
chr1	51608735	51609235	-1.23105	0.0799811	Gm17767	0	down
chr1	53884354	53884854	-0.73172	0.0464097	Hecw2	0	down
chr1	54927659	54928159	1.31796	0.0800764	Ankrd44	0	up
chr1	55276052	55276552	-0.613284	0.0263123	Mars2	0	down
chr1	55444734	55445234	-1.31688	0.000862372	Plcl1	0	down
chr1	60952404	60952904	-1.01051	0.00136217	Ctla4	0	down
chr1	69583306	69583806	-1.41407	0.0734519	Ikzf2	0	down
chr1	90964829	90965329	-2.07256	0.0774716	Lrrfip1	0	down
chr1	105219492	105219992	-1.15962	0.0166842	Rnf152	0	down
chr1	106489933	106490433	1.88114	0.0650038	Bcl2	0	up
chr1	127700974	127701474	1.23698	0.0852827	2900009J06Rik	0	up
chr1	127724035	127724535	1.51811	0.0313627	Ccnt2	0	up
chr1	132961415	132961915	1.43854	0.010995	Mdm4	-3091	up
chr1	135195740	135196240	-0.755493	0.0647686	Rnpep	0	down
chr1	135521894	135522394	-0.695051	0.0865972	Gm4793	3120	down
chr1	138217681	138218181	-1.0834	0.0105274	Atp6v1g3	-482	down
chr1	144060725	144061225	-3.22363	0.0170047	Rgs13	-7616	down
chr1	153179785	153180285	-1.06224	0.0170047	Lamc1	0	down
chr1	153208629	153209129	-0.86361	0.0734519	Lamc1	-98	down
chr1	155077003	155077503	-0.722044	0.00172395	Stx6	0	down
chr1	161622028	161622528	-1.13567	0.00660253	Fasl	-5965	down
chr1	163905930	163906430	-0.749464	0.0706293	Sell	0	down
chr1	170806182	170806682	-0.736985	0.0848558	Fcgr2b	-2543	down
chr1	172104113	172104613	-1.4951	0.0480402	Atp1a2	0	down
chr1	172356202	172356702	1.05567	0.0170047	Cfap45	0	up
chr1	172429876	172430376	-1.98922	0.0281095	Fcrl6	0	down
chr1	187078385	187078885	-3.9886	0.0979378	Gpatch2	0	down
chr1	191470471	191470971	-1.58823	0.0388052	Lpgat1	0	down
chr1	193011410	193011910	-1.32687	0.0226253	Lamb3	0	down
chr10	7419985	7420485	1.64284	0.0756407	Ulbp1	0	up
chr10	25076546	25077046	-1.44055	0.00314626	Akap7	0	down
chr10	31189137	31189637	0.828828	0.0514064	Hddc2	0	up
chr10	39355299	39355799	-0.958958	0.000626592	Fyn	0	down
chr10	40262025	40262525	1.47152	0.00699338	Cdk19	0	up
chr10	66934122	66934622	-1.59619	0.0654813	Reep3	-1356	down
chr10	67940958	67941458	1.33561	0.0154519	Arid5b	0	up
chr10	68028460	68028960	1.25097	0.018858	Arid5b	0	up
chr10	77994978	77995478	1.34381	0.0940517	Gatd3a	2422	up
chr10	77995714	77996214	0.687529	0.0746122	Gatd3a	1686	up
chr10	80096627	80097127	-0.738116	0.0607013	Gamt	0	down
chr10	80097351	80097851	-1.02493	0.045254	Gamt	-506	down
chr10	80374855	80375355	-1.27326	0.0637227	Atp8b3	0	down
chr10	80464710	80465210	1.56168	0.0839453	Csnk1g2	0	up
chr10	81134515	81135015	-1.42589	0.0260618	Pip5k1c	0	down
chr10	81300192	81300692	-1.45719	0.0224221	Celf5	0	down
chr10	85019515	85020015	-2.78177	0.0758844	Cry1	0	down
chr10	85222402	85222902	0.676687	0.0545016	Abtb3	0	up
chr10	88420243	88420743	-0.849172	0.020915	Mybpc1	0	down
chr10	94684145	94684645	-1.12481	0.00110523	Plxnc1	0	down
chr10	94696511	94697011	-0.84812	0.0632974	Plxnc1	0	down
chr10	116309594	116310094	2.94078	0.0342403	Kcnmb4os2	0	up
chr11	33888787	33889287	-0.541678	0.0613898	Kcnip1	0	down
chr11	34456388	34456888	-1.9459	0.0320094	Dock2	0	down
chr11	34662101	34662601	-0.707671	0.0904781	Dock2	0	down
chr11	43065217	43065717	-1.0635	0.0496985	Atp10b	0	down
chr11	46016066	46016566	-0.863904	0.0633666	Adam19	0	down
chr11	46284169	46284669	-0.748542	0.0454724	Itk	-3828	down
chr11	48984700	48985200	-0.808957	0.0257243	Ifi47	0	down
chr11	51506405	51506905	-0.746066	0.0996628	Nhp2	3695	down
chr11	51651009	51651509	-1.43651	0.0861023	Sar1b	2981	down
chr11	53500376	53500876	-1.479	0.00785018	Il4	2412	down
chr11	55046184	55046684	-1.61476	0.0858078	Slc36a2	2610	down
chr11	58109550	58110050	-1.67783	0.0443309	Irgm2	0	down
chr11	66852229	66852729	-1.82496	0.00284923	Tmem238l	0	down
chr11	67524655	67525155	-1.53061	0.0272287	Gas7	0	down
chr11	68343082	68343582	-1.06639	0.0607013	Pik3r5	0	down
chr11	68355883	68356383	-0.851131	0.0333318	Pik3r5	0	down
chr11	68927573	68928073	1.02408	0.0800764	Ctc1	-275	up
chr11	70482603	70483103	-1.66367	0.0750865	Mink1	0	down
chr11	74451518	74452018	-1.14095	0.0494526	Rap1gap2	0	down
chr11	76656032	76656532	-1.84161	0.0605479	Gosr1	-1629	down
chr11	77098760	77099260	-0.744614	0.0398944	Ssh2	7991	down
chr11	78135644	78136144	2.2565	0.0830686	Supt6	0	up
chr11	79543616	79544116	-0.81048	0.0545444	Rab11fip4	0	down
chr11	82068517	82069017	1.7537	0.0777265	Ccl1	0	up
chr11	83519550	83520050	-0.706938	0.0514064	E230016K23Rik	-5032	down
chr11	83548276	83548776	-0.894603	0.0275325	Ccl4	4634	down
chr11	85436365	85436865	-1.11525	0.0377786	Bcas3	0	down
chr11	97049764	97050264	-1.10842	0.080602	Kpnb1	272	down
chr11	97206408	97206908	0.679968	0.0377786	Mrpl45	0	up
chr11	97720677	97721177	-1.00724	0.00668192	Lasp1	0	down
chr11	99061637	99062137	1.40979	0.010995	Gm32249	0	up
chr11	101548572	101549072	0.925965	0.0837619	Arl4d	7295	up
chr11	102060366	102060866	1.82314	0.0650038	Lsm12	0	up
chr11	104504266	104504766	-1.60437	0.00617472	Itgb3	0	down
chr11	104513330	104513830	-1.08831	0.0267508	Itgb3	0	down
chr11	106061564	106062064	1.60175	0.0717489	Strada	0	up
chr11	106916913	106917413	2.62614	0.0647686	1810010H24Rik	0	up
chr11	107341784	107342284	-0.548303	0.0251063	Pitpnc1	0	down
chr11	109385587	109386087	-1.57049	0.0800018	Arsg	0	down
chr11	109562579	109563079	-0.776017	0.00798405	Fam20a	673	down
chr11	109681043	109681543	-1.20577	0.00752559	1700012B07Rik	0	down
chr11	115845489	115845989	-1.45378	0.00475202	Sap30bp	0	down
chr11	116297273	116297773	-0.506656	0.0664656	Rnf157	0	down
chr11	117209730	117210230	-0.92794	0.0972408	Septin9	0	down
chr11	117225912	117226412	-1.32656	0.0930753	Septin9	0	down
chr11	117877425	117877925	0.968368	0.059798	Pgs1	0	up
chr11	120534394	120534894	-0.696312	0.0164529	Pycr1	0	down
chr12	3946980	3947480	-1.03378	2.04536e-05	Dnmt3a	0	down
chr12	4130242	4130742	1.18028	0.0378573	Dnajc27	1832	up
chr12	35584836	35585336	0.775756	0.0313627	Ahr	0	up
chr12	41775204	41775704	2.3854	0.0267508	Immp2l	0	up
chr12	69626318	69626818	-0.743841	0.045254	Vcpkmt	0	down
chr12	73650411	73650911	-0.595949	0.0467507	Prkch	0	down
chr12	73703550	73704050	-0.88428	0.0690645	Prkch	0	down
chr12	73757591	73758091	-1.19916	0.0255174	Prkch	0	down
chr12	73950827	73951327	-1.49171	0.0408981	Hif1a	0	down
chr12	76640487	76640987	-2.03922	0.00135247	Sptb	0	down
chr12	79697426	79697926	-0.73129	0.0514024	Rad51b	0	down
chr12	84810637	84811137	-1.70452	0.0930855	Npc2	0	down
chr12	85676423	85676923	-1.00317	0.0688323	Jdp2	0	down
chr12	87518850	87519350	0.644933	0.0855456	Snw1	0	up
chr12	100951212	100951712	-0.690466	0.039052	Ccdc88c	0	down
chr12	105976175	105976675	0.617841	0.0277935	Vrk1	0	up
chr12	106000490	106000990	1.31524	0.045254	Vrk1	0	up
chr12	112818512	112819012	0.822668	0.00344236	Gpr132	0	up
chr12	113022473	113022973	-1.07417	0.0156239	Pacs2	0	down
chr12	115655265	115655765	1.30471	0.0935135	Mir6388	3575	up
chr13	12513926	12514426	-0.77309	0.0298669	Edaradd	0	down
chr13	12581012	12581512	-1.4704	0.067353	Ero1b	0	down
chr13	19540305	19540805	-0.747082	0.0255174	Stard3nl	1041	down
chr13	20556397	20556897	-2.28389	0.00341926	Elmo1	0	down
chr13	22180203	22180703	-1.66074	0.0399354	Prss16	5643	down
chr13	22233823	22234323	-1.56972	0.0284124	H2bc11	-5996	down
chr13	24651738	24652238	-1.67821	0.00281592	Cmah	0	down
chr13	30793716	30794216	-1.45569	0.00263697	4930519D14Rik	4810	down
chr13	30809360	30809860	-1.02943	0.0690645	4930519D14Rik	-1120	down
chr13	30998358	30998858	-1.23896	0.0912297	Exoc2	0	down
chr13	33261233	33261733	-1.35925	0.0326025	Serpinb1b	6353	down
chr13	36698013	36698513	-2.50274	0.0838551	Fars2	0	down
chr13	43396663	43397163	-0.756515	0.0258554	Gfod1	0	down
chr13	46072425	46072925	-0.965222	0.0610111	Atxn1	0	down
chr13	49462557	49463057	-0.531983	0.0800703	Fgd3	0	down
chr13	60885637	60886137	1.05	0.0452572	Dapk1	0	up
chr13	61045137	61045637	-0.691509	0.0768069	Ctla2b	0	down
chr13	63849566	63850066	-1.87033	6.73312e-06	1700024I08Rik	0	down
chr13	64197317	64197817	-1.18887	0.0930753	Hsd17b3	8271	down
chr13	64297842	64298342	-1.1581	0.0170047	Zfp367	0	down
chr13	74765249	74765749	0.702608	0.0454724	Gm46430	0	up
chr13	75980762	75981262	-1.26841	0.0219088	Glrx	6742	down
chr13	93901113	93901613	-0.708906	0.0215815	Arsb	6574	down
chr13	93907670	93908170	-0.558108	0.0166842	Arsb	17	down
chr13	94058278	94058778	1.50629	0.0932156	Arsb	0	up
chr13	113317277	113317777	-0.557674	0.0705248	Gzmk	0	down
chr13	113362258	113362758	-1.85044	0.085636	Esm1	-7621	down
chr13	117397122	117397622	-0.727505	0.00785018	Emb	0	down
chr14	20218471	20218971	-0.731168	0.0249443	Kcnk5	0	down
chr14	25475116	25475616	-0.988859	0.0276092	Zmiz1	0	down
chr14	25527655	25528155	-0.587568	0.0215956	Zmiz1	0	down
chr14	25832644	25833144	-1.16565	0.0222441	Anxa11	9435	down
chr14	31089897	31090397	-0.727753	0.0424863	Capn7	0	down
chr14	54462521	54463021	-0.684761	0.0227592	Dad1	9921	down
chr14	57955631	57956131	-0.925462	0.0950834	Lats2	0	down
chr14	65567943	65568443	-0.802676	0.0476788	Fbxo16	-6522	down
chr14	65618952	65619452	1.23869	0.0467507	Zfp395	0	up
chr14	70012220	70012720	0.735404	0.0834495	Tnfrsf10b	0	up
chr14	70516166	70516666	-0.997603	0.0258554	Ppp3cc	0	down
chr14	73628876	73629376	2.70879	0.0991104	Itm2b	-6148	up
chr14	75233869	75234369	-0.979556	0.0291401	Gm4278	-9326	down
chr14	75243184	75243684	-0.763271	0.0612883	Rubcnl	9783	down
chr14	78141537	78142037	-0.889836	0.0761016	Epsti1	0	down
chr14	103270719	103271219	-0.614207	0.0565633	4933432I03Rik	0	down
chr14	105525347	105525847	-1.05119	0.0985589	Ndfip2	0	down
chr14	119167123	119167623	0.982123	0.0152551	Dzip1	-4242	up
chr14	121345067	121345567	1.15355	0.0904781	Farp1	0	up
chr14	122132671	122133171	-0.945724	0.0166842	Ubac2	0	down
chr14	122135857	122136357	-0.708772	0.0255174	Ubac2	0	down
chr14	122171881	122172381	-0.971833	0.0217249	Ubac2	0	down
chr14	123139490	123139990	2.23783	0.0365036	Ggact	0	up
chr15	5543649	5544149	-0.804736	0.0449402	5430437J10Rik	0	down
chr15	5546609	5547109	-0.92205	0.0215478	5430437J10Rik	0	down
chr15	9608192	9608692	1.61618	0.0841271	Spef2	0	up
chr15	9622960	9623460	-1.09826	0.0286531	Spef2	0	down
chr15	27627223	27627723	-1.23923	0.0545444	Otulin	0	down
chr15	37461413	37461913	-0.921751	0.0380348	Ncald	0	down
chr15	58008641	58009141	1.18209	0.0736607	Ntaq1	0	up
chr15	59412784	59413284	-1.20265	0.00296668	Nsmce2	0	down
chr15	59470627	59471127	-1.0509	0.0561333	Nsmce2	0	down
chr15	67030379	67030879	-1.1993	0.0170047	St3gal1	0	down
chr15	73034327	73034827	-1.11225	0.0193742	Ago2	0	down
chr15	73384054	73384554	0.521213	0.0838551	Dennd3	0	up
chr15	75999306	75999806	-2.42691	0.00325602	Eppk1	0	down
chr15	76158789	76159289	-0.847752	0.0380732	Spatc1	0	down
chr15	76654367	76654867	1.10498	0.003485	Arhgap39	0	up
chr15	78416242	78416742	0.537244	0.0958871	C1qtnf6	-2392	up
chr15	80033718	80034218	2.09271	0.0281095	Tab1	0	up
chr15	80205751	80206251	-1.4363	0.0291965	Cacna1i	0	down
chr15	80524064	80524564	-1.14634	0.0454724	Grap2	0	down
chr15	98521029	98521529	-1.13743	0.0357611	Cacnb3	8680	down
chr15	101078187	101078687	2.12531	0.0830765	Acvr1b	0	up
chr15	103061279	103061779	-0.655594	0.010995	Smug1	0	down
chr16	4030298	4030798	1.66048	0.0334454	Crebbp	0	up
chr16	11274084	11274584	-1.3348	0.00798405	Snx29	0	down
chr16	11293362	11293862	-1.2306	0.00785018	Snx29	0	down
chr16	11714204	11714704	-0.615478	0.0926867	Cpped1	0	down
chr16	24326518	24327018	-1.49478	0.067353	Lpp	0	down
chr16	32569494	32569994	-0.888452	0.0298669	Muc4	0	down
chr16	32613542	32614042	-1.68987	0.000201301	Muc20	0	down
chr16	49611108	49611608	-0.841235	0.0171029	Gm16619	9284	down
chr16	49782595	49783095	-0.560846	0.0694726	Gm19723	-3321	down
chr16	58300289	58300789	-1.34156	0.0940517	St3gal6	0	down
chr16	89646064	89646564	-1.57928	0.0780182	Tiam1	0	down
chr16	91287698	91288198	-1.07535	0.0618733	Ifnar1	0	down
chr16	91358865	91359365	-0.781284	0.0869368	Ifngr2	0	down
chr16	91551794	91552294	-1.1379	0.00798405	Itsn1	0	down
chr16	93595477	93595977	-1.20336	0.0501503	Dop1b	0	down
chr16	96171356	96171856	-1.47478	0.0166842	Igsf5	0	down
chr16	96708999	96709499	-0.938928	0.0454724	Dscam	0	down
chr17	5057372	5057872	1.17581	0.0576999	Arid1b	0	up
chr17	5853570	5854070	-1.15731	0.0255174	3300005D01Rik	-54	down
chr17	23817861	23818361	0.616503	0.0800703	Zfp13	0	up
chr17	24905247	24905747	-1.56919	0.0150399	Syngr3	0	down
chr17	25171400	25171900	-2.12941	0.00798405	Jpt2	0	down
chr17	28809583	28810083	-2.4674	0.0647967	Srpk1	0	down
chr17	31293448	31293948	-1.15896	0.0891471	Abcg1	0	down
chr17	31513257	31513757	1.5319	0.0650038	Slc37a1	700	up
chr17	34287970	34288470	-0.789337	0.0605479	Col11a2	-2313	down
chr17	34340721	34341221	-1.5046	0.0627663	Brd2	0	down
chr17	35461532	35462032	0.997692	0.0989391	Ddx39b	0	up
chr17	35779805	35780305	-0.83538	0.054608	H2-Q10	681	down
chr17	37303098	37303598	2.12707	0.0637227	H2-M5	0	up
chr17	44917120	44917620	-1.96942	0.0486579	Runx2	0	down
chr17	47536070	47536570	-1.42785	0.0800703	Trerf1	0	down
chr17	47875456	47875956	-0.628818	0.0573761	Ccnd3	0	down
chr17	48080704	48081204	-1.57603	0.0433654	Tfeb	0	down
chr17	50377085	50377585	-0.560246	0.022492	Rftn1	0	down
chr17	56584313	56584813	0.859994	0.067353	Ticam1	-547	up
chr17	56610013	56610513	-1.47225	0.0799358	Uhrf1	0	down
chr17	56768960	56769460	-0.580001	0.0716648	Ptprs	0	down
chr17	57219973	57220473	-1.30188	0.00670238	Mllt1	0	down
chr17	66193112	66193612	0.786941	0.0632974	Ralbp1	-363	up
chr17	73963305	73963805	-2.09877	0.0272287	Galnt14	0	down
chr17	75171713	75172213	-3.09614	0.00798405	Ttc27	-1149	down
chr17	80374699	80375199	-1.24769	0.0480402	Hnrnpll	-5003	down
chr17	84547035	84547535	1.75237	0.0152551	Thada	0	up
chr17	87086590	87087090	-1.20721	0.0616301	Epas1	0	down
chr18	21002392	21002892	0.877712	0.0749792	Trappc8	0	up
chr18	34639042	34639542	-0.801179	0.0166842	Fam13b	0	down
chr18	36834693	36835193	-0.682092	0.0362824	E230025N22Rik	-5716	down
chr18	65619252	65619752	-0.69827	0.08468	Malt1	-7357	down
chr18	65828369	65828869	-1.04036	0.0336802	Oacyl	2470	down
chr18	67821428	67821928	-0.835751	0.0154519	Ptpn2	0	down
chr19	3992278	3992778	-3.52247	0.0982636	Unc93b1	0	down
chr19	5738478	5738978	-0.533821	0.0958871	Pcnx3	0	down
chr19	5754080	5754580	-0.689923	0.00955865	Kcnk7	0	down
chr19	5837052	5837552	-0.6661	0.0688136	Malat1	8166	down
chr19	11474570	11475070	-1.2644	0.00660253	Gm8369	0	down
chr19	11488662	11489162	-1.29002	0.00798405	Gm8369	0	down
chr19	14446093	14446593	-0.942936	0.039667	Tle4	0	down
chr19	18553188	18553688	-1.41316	0.0439905	Ostf1	4040	down
chr19	18575783	18576283	-2.17105	0.00101816	Ostf1	0	down
chr19	18583676	18584176	-1.58954	0.0357611	Ostf1	0	down
chr19	18723883	18724383	-0.905488	0.0454724	Trpm6	2711	down
chr19	18724707	18725207	-1.93233	0.0111612	Trpm6	1887	down
chr19	21839886	21840386	-1.23337	0.059798	Cemip2	-4163	down
chr2	11547386	11547886	-2.1793	0.0200028	Pfkfb3	0	down
chr2	12429132	12429632	-1.26813	0.00547012	Mindy3	-4862	down
chr2	13414533	13415033	-1.0251	0.0272498	Cubn	0	down
chr2	13415428	13415928	-1.23795	0.00314626	Cubn	0	down
chr2	18956834	18957334	1.19725	0.0333318	Pip4k2a	0	up
chr2	29513905	29514405	-1.13924	0.029112	Rapgef1	0	down
chr2	29760146	29760646	-0.697662	0.0274668	Cercam	0	down
chr2	30306783	30307283	2.73803	0.0760886	Ptpa	0	up
chr2	32757330	32757830	-0.622868	0.061279	Niban2	8316	down
chr2	34088584	34089084	-0.824437	0.00208596	Pbx3	0	down
chr2	37270138	37270638	3.56859	0.014525	Rc3h2	0	up
chr2	44056695	44057195	-1.13581	0.0226479	Arhgap15	0	down
chr2	49736045	49736545	1.17952	0.0332314	Lypd6b	0	up
chr2	52209099	52209599	-0.917432	0.00271633	Neb	0	down
chr2	57072227	57072727	2.24057	0.0777265	4930555B11Rik	0	up
chr2	58073651	58074151	-2.39254	0.00342847	Gm13546	-6577	down
chr2	58074166	58074666	-2.02847	0.0589867	Gm13546	-7092	down
chr2	64965859	64966359	-2.25698	0.00238698	Cobll1	0	down
chr2	65172440	65172940	-0.91602	0.00617472	Slc38a11	0	down
chr2	69210564	69211064	-0.786049	0.00284923	Dhrs9	0	down
chr2	71640367	71640867	0.729173	0.022492	Itga6	0	up
chr2	90320576	90321076	-1.41612	0.0429784	Ptprj	0	down
chr2	90372998	90373498	-0.919165	0.00410308	Ptprj	0	down
chr2	90377632	90378132	-1.55613	0.000912772	Ptprj	0	down
chr2	90394825	90395325	-0.842953	0.0865972	Ptprj	0	down
chr2	93281505	93282005	-0.842132	0.0744648	Cd82	0	down
chr2	94268256	94268756	0.637893	0.087086	Api5	0	up
chr2	104679083	104679583	-1.19016	0.0105592	Prrg4	0	down
chr2	119081218	119081718	0.952293	0.0996453	Spint1	-1225	up
chr2	120718036	120718536	1.93193	0.00930951	Ubr1	0	up
chr2	121435382	121435882	-2.19014	0.0170047	Frmd5	0	down
chr2	125296454	125296954	-2.08135	0.045254	Fbn1	0	down
chr2	125577233	125577733	-1.58103	0.00785018	Secisbp2l	1173	down
chr2	126343984	126344484	-0.772151	0.075559	Atp8b4	-2218	down
chr2	129028266	129028766	-0.957875	0.0378573	AI847159	-5674	down
chr2	131387214	131387714	1.80747	0.0238484	Adra1d	0	up
chr2	131933635	131934135	-2.57662	0.0487044	Slc23a2	0	down
chr2	144009198	144009698	-1.33407	0.0112877	Gm5535	5372	down
chr2	146039755	146040255	-0.571785	0.0868954	Cfap61	0	down
chr2	146339146	146339646	-0.725093	0.0863166	Ralgapa2	0	down
chr2	150149064	150149564	2.17628	0.0248253	3300002I08Rik	3293	up
chr2	158252599	158253099	-2.29309	0.0806871	Ralgapb	0	down
chr2	162924401	162924901	-1.42129	0.0286531	Mybl2	0	down
chr2	165043567	165044067	-2.74158	0.0483818	Cdh22	0	down
chr2	166472257	166472757	-0.989537	0.0516449	Prex1	0	down
chr2	172249364	172249864	-1.01638	0.045254	Cass4	0	down
chr2	181023619	181024119	-1.20556	0.00402255	Lime1	0	down
chr2	181125326	181125826	1.26719	0.0584066	Abhd16b	9173	up
chr3	32473953	32474453	-1.66	0.00344236	Pik3ca	0	down
chr3	36667300	36667800	-0.93585	0.0483038	Bbs7	0	down
chr3	37994241	37994741	-0.857727	0.0863166	Gm20755	0	down
chr3	52834689	52835189	-1.01415	0.0561612	Gm20750	0	down
chr3	53359551	53360051	-1.08344	0.0741162	Nhlrc3	0	down
chr3	58459364	58459864	1.18315	0.0272498	Eif2a	0	up
chr3	60379679	60380179	-0.89775	0.0545205	Mbnl1	72	down
chr3	60438189	60438689	-1.02934	0.08468	Mbnl1	0	down
chr3	65570446	65570946	-2.07437	0.0336802	Lekr1	2703	down
chr3	84033119	84033619	-1.11243	0.0165725	Mnd1	0	down
chr3	88410392	88410892	-0.705644	0.0768069	Lmna	0	down
chr3	89778247	89778747	-0.789778	0.0881506	Il6ra	0	down
chr3	93459719	93460219	-1.25112	0.0958871	S100a10	2205	down
chr3	95042986	95043486	0.644538	0.0952393	Lysmd1	0	up
chr3	100465597	100466097	1.44167	0.0594022	Man1a2	3424	up
chr3	102999012	102999512	1.27839	0.0930855	Ampd1	0	up
chr3	105532747	105533247	-1.90719	0.00188641	Kcnd3	0	down
chr3	105802226	105802726	-0.555692	0.0308455	Tmigd3	0	down
chr3	107668652	107669152	-2.05702	0.0378573	Csf1	-868	down
chr3	116281310	116281810	-0.890156	0.0992985	Rtca	803	down
chr3	132576967	132577467	-1.42707	6.52424e-06	Gm29811	0	down
chr3	135233558	135234058	-0.940771	0.00386261	Manba	0	down
chr3	135371510	135372010	-0.644396	0.000527831	Nfkb1	0	down
chr3	136448496	136448996	0.719384	0.0607013	Ppp3ca	0	up
chr3	136646735	136647235	-1.22656	0.020695	Ppp3ca	-3248	down
chr3	142000558	142001058	1.32333	0.0841271	Pdlim5	0	up
chr3	145622119	145622619	-0.828778	0.0706698	Bcl10	7398	down
chr3	145891757	145892257	2.25412	0.0660643	Mcoln2	0	up
chr3	146463625	146464125	-0.643575	0.0928933	Prkacb	0	down
chr3	151859681	151860181	-2.57528	0.0800703	Gipc2	0	down
chr3	152613345	152613845	-0.793454	0.0187956	St6galnac5	0	down
chr4	6902062	6902562	0.889039	0.0746658	Tox	0	up
chr4	11161285	11161785	1.96233	0.0074886	Trp53inp1	0	up
chr4	11492964	11493464	0.775142	0.0164529	Virma	0	up
chr4	11769087	11769587	-0.965149	0.00796392	Cdh17	0	down
chr4	19584555	19585055	2.51633	0.0996453	Rmdn1	0	up
chr4	40833703	40834203	-1.03188	0.075579	B4galt1	0	down
chr4	43668997	43669497	0.614176	0.0874376	Tmem8b	0	up
chr4	45402219	45402719	1.10702	0.0845251	Slc25a51	0	up
chr4	56946720	56947220	1.01569	0.0818785	Tmem245	0	up
chr4	57306238	57306738	-1.77218	6.86134e-05	Ptpn3	-4402	down
chr4	57832274	57832774	3.1465	0.0571476	Pakap	0	up
chr4	83246498	83246998	-0.955244	0.00617472	Ttc39b	-4073	down
chr4	88468368	88468868	0.704747	0.0991104	Ifna15	7042	up
chr4	88793919	88794419	-0.966965	0.0452572	Ifne	3356	down
chr4	88827774	88828274	-0.936944	0.0910562	Gm49890	0	down
chr4	97749103	97749603	-1.22223	0.0273938	Nfia	0	down
chr4	106150489	106150989	1.64284	0.0605479	Gm12724	-2746	up
chr4	107067167	107067667	-1.46575	0.00608088	Ldlrad1	0	down
chr4	107459360	107459860	-2.98534	0.0347082	Glis1	0	down
chr4	107660749	107661249	-0.861759	0.0333382	Lrp8	0	down
chr4	107747098	107747598	-0.524447	0.0954406	Czib	0	down
chr4	114942719	114943219	2.88334	0.0832709	Pdzk1ip1	2686	up
chr4	115872612	115873112	1.31884	0.0983149	Faah	0	up
chr4	116533222	116533722	-2.09259	7.22273e-06	AV051173	8439	down
chr4	118019234	118019734	-0.877686	0.0435355	Kdm4a	0	down
chr4	119754687	119755187	-2.54469	0.000678689	Hivep3	0	down
chr4	126105578	126106078	1.01292	0.0266057	Thrap3	-9076	up
chr4	129394375	129394875	-1.098	0.0992985	Fam229a	-8627	down
chr4	134647371	134647871	-0.94474	0.0930855	Rsrp1	3065	down
chr4	134946899	134947399	1.79826	0.0467507	Clic4	0	up
chr4	135041048	135041548	-0.838157	0.0255174	Srrm1	6248	down
chr4	137581087	137581587	-1.2071	0.00950339	Ece1	7961	down
chr4	140716757	140717257	-1.10813	0.0818785	Atp13a2	0	down
chr4	148710747	148711247	-0.602639	0.0527398	Tardbp	0	down
chr4	149572112	149572612	-1.24701	0.0605134	Lzic	0	down
chr4	149600106	149600606	-0.784085	0.0891471	Ctnnbip1	2092	down
chr4	151008754	151009254	-0.55192	0.055017	Tnfrsf9	0	down
chr4	151075694	151076194	-1.35559	0.0800703	Uts2	5360	down
chr4	152238221	152238721	0.608678	0.0706698	Espn	-1376	up
chr4	155858800	155859300	-0.878974	0.0690577	Vwa1	0	down
chr5	3351069	3351569	-0.708414	0.0848558	Cdk6os1	0	down
chr5	21575749	21576249	-1.21894	0.0697921	Ccdc146	0	down
chr5	21593751	21594251	-2.87656	0.0194266	Ccdc146	0	down
chr5	23617467	23617967	-1.57542	0.041316	5031425E22Rik	0	down
chr5	23618611	23619111	-1.09566	0.0690645	5031425E22Rik	0	down
chr5	28587250	28587750	1.50447	0.00343781	Rbm33	0	up
chr5	28607695	28608195	1.14648	0.0167199	Rbm33	0	up
chr5	34623352	34623852	1.61418	0.052472	Fam193a	0	up
chr5	35976880	35977380	-1.43506	0.00430498	Ablim2	0	down
chr5	37202063	37202563	-0.601789	0.0806068	Jakmip1	5638	down
chr5	43981101	43981601	-1.37759	0.0219088	Bst1	0	down
chr5	62929183	62929683	-1.07106	0.0843662	Arap2	-5664	down
chr5	66143740	66144240	-0.760367	0.0728139	9130230L23Rik	1031	down
chr5	66148474	66148974	-1.94636	0.00113831	9130230L23Rik	0	down
chr5	66165592	66166092	-0.884559	0.0607013	9130230L23Rik	-3965	down
chr5	66278514	66279014	-2.16315	0.0554373	Rbm47	0	down
chr5	66323038	66323538	-0.910242	0.0380732	1700126H18Rik	412	down
chr5	66348251	66348751	-1.15519	0.0607013	1700126H18Rik	0	down
chr5	66350842	66351342	-1.33396	0.0404515	1700126H18Rik	-2165	down
chr5	66481791	66482291	-1.47528	0.0190643	Apbb2	0	down
chr5	73228628	73229128	-3.72338	0.0251063	Fryl	0	down
chr5	73350888	73351388	-0.555991	0.0858202	Fryl	0	down
chr5	92613763	92614263	1.8155	0.0885056	Scarb2	0	up
chr5	93257363	93257863	-0.735559	0.0486579	Septin11	0	down
chr5	93300316	93300816	-0.619047	0.0332314	Septin11	0	down
chr5	99396278	99396778	1.55556	0.0694726	Rasgef1b	0	up
chr5	103589935	103590435	-0.859903	0.0109058	Ptpn13	0	down
chr5	105658863	105659363	-1.52331	0.0769809	Lrrc8c	7974	down
chr5	107798211	107798711	-0.926637	0.0527398	Rpap2	0	down
chr5	107925249	107925749	-1.78732	0.0074394	Evi5	0	down
chr5	108069226	108069726	1.49706	0.0164809	Dipk1a	0	up
chr5	108816845	108817345	0.716242	0.0200028	Idua	0	up
chr5	110248792	110249292	1.79103	0.0690577	Plcxd1	0	up
chr5	111347965	111348465	1.71763	0.0557575	Ttc28	0	up
chr5	113700759	113701259	-1.39054	0.00284923	Wscd2	0	down
chr5	113750975	113751475	-0.701369	0.04808	Cmklr1	0	down
chr5	113777140	113777640	-0.975919	0.000101138	Cmklr1	0	down
chr5	113963032	113963532	-1.5486	0.081498	Selplg	0	down
chr5	114833271	114833771	-2.4584	0.0573761	Gltp	-4276	down
chr5	117263532	117264032	-2.69704	0.0940517	Taok3	0	down
chr5	121974780	121975280	0.589433	0.010995	Sh2b3	0	up
chr5	122281539	122282039	-1.00437	0.0926867	Ccdc63	-5415	down
chr5	122368801	122369301	1.09272	0.0800703	Hvcn1	0	up
chr5	124213816	124214316	-0.742574	0.0439905	Abcb9	0	down
chr5	125129000	125129500	-3.12557	0.0454724	Ncor2	0	down
chr5	140602429	140602929	-0.931192	0.0949054	Lfng	-1130	down
chr5	143098610	143099110	0.877494	0.0380348	Rnf216	0	up
chr5	146992556	146993056	-1.5869	0.018249	Lnx2	0	down
chr6	3536032	3536532	-1.5423	0.0760886	Vps50	0	down
chr6	8638637	8639137	-1.14308	0.0673422	Ica1	0	down
chr6	8640868	8641368	-2.0903	0.00162722	Ica1	0	down
chr6	31103359	31103859	-0.706259	0.0663411	Lncpint	0	down
chr6	31127289	31127789	-1.48155	0.0573442	Lncpint	0	down
chr6	38646496	38646996	-0.510816	0.0800764	Clec2l	0	down
chr6	38736086	38736586	-1.90771	0.020695	Hipk2	0	down
chr6	39356647	39357147	-0.583658	0.0286531	Rab19	1140	down
chr6	39787664	39788164	0.623942	0.0108647	Mrps33	0	up
chr6	41509529	41510029	-1.1027	0.00386261	Prss2	-7517	down
chr6	47537744	47538244	0.764081	0.0938931	Ezh2	0	up
chr6	47538457	47538957	1.56764	0.0501503	Ezh2	0	up
chr6	48639782	48640282	-1.50517	0.00208596	Gimap8	-1974	down
chr6	49194783	49195283	-1.25922	0.0607013	Igf2bp3	-2896	down
chr6	50349288	50349788	-0.884358	0.0188765	Osbpl3	0	down
chr6	50349935	50350435	-0.869783	0.0539521	Osbpl3	0	down
chr6	50358721	50359221	-0.714373	0.055727	Osbpl3	0	down
chr6	52941299	52941799	-1.63595	0.081498	Jazf1	0	down
chr6	54093236	54093736	-1.43753	0.0272287	Chn2	0	down
chr6	67344083	67344583	-1.33039	0.0607013	Il12rb2	0	down
chr6	82751280	82751780	-0.629085	0.0760886	Hk2	0	down
chr6	82911794	82912294	-0.792842	0.0285507	Sema4f	0	down
chr6	83393326	83393826	0.91702	0.0204777	Tet3	0	up
chr6	83398603	83399103	2.30839	0.0362824	Tet3	0	up
chr6	97198594	97199094	-0.733483	0.0192853	Arl6ip5	0	down
chr6	97270155	97270655	-2.3608	0.0274668	Frmd4b	0	down
chr6	108315333	108315833	-2.15731	0.00785018	Itpr1	0	down
chr6	108642520	108643020	-1.09361	0.0708782	Bhlhe40	0	down
chr6	108649017	108649517	-0.583254	0.029645	Bhlhe40	-5132	down
chr6	114633773	114634273	-0.724546	0.081498	Atg7	0	down
chr6	114636833	114637333	-0.744331	0.0171933	Atg7	0	down
chr6	114911081	114911581	-1.00619	0.0613898	Vgll4	0	down
chr6	120429976	120430476	-0.526091	0.0893762	Kdm5a	-8442	down
chr6	122259598	122260098	-1.90048	0.0982636	Klrg1	0	down
chr6	125061376	125061876	1.25422	0.0855456	Lpar5	-370	up
chr6	135339497	135339997	-0.99497	0.00240001	Emp1	0	down
chr6	137559158	137559658	-1.13511	0.000462602	Eps8	0	down
chr6	146626095	146626595	0.521007	0.0193235	Stk38l	0	up
chr6	148116237	148116737	1.73875	0.0461374	4732416N19Rik	0	up
chr7	6175063	6175563	0.681112	0.00785018	Zfp444	0	up
chr7	7174053	7174553	0.988507	0.0777265	Zfp418	0	up
chr7	15735565	15736065	1.242	0.00344236	Bicra	-2146	up
chr7	15941381	15941881	-0.727058	0.0530347	Dhx34	0	down
chr7	16098108	16098608	0.674479	0.0200641	Sae1	0	up
chr7	18736988	18737488	-1.27998	0.00251955	Irf2bp1	495	down
chr7	18827617	18828117	-1.10589	0.031931	Dmpk	0	down
chr7	24015883	24016383	0.765849	0.0376455	Zfp94	0	up
chr7	24226096	24226596	-1.25118	0.0217249	Irgq	3477	down
chr7	27295274	27295774	-1.09219	0.00588363	Akt2	0	down
chr7	27309059	27309559	-0.964192	0.0891471	Akt2	0	down
chr7	28724959	28725459	-0.680607	0.0940517	Ryr1	0	down
chr7	28738971	28739471	0.920749	0.0728139	Ryr1	0	up
chr7	30741342	30741842	-0.75757	0.0839453	Fxyd5	0	down
chr7	30781140	30781640	-1.20929	0.0911015	Fxyd3	-5019	down
chr7	30785685	30786185	-0.740321	0.0046359	Fxyd3	-9564	down
chr7	34934653	34935153	-1.19916	0.0664656	Wdr88	507	down
chr7	37189704	37190204	2.42062	0.0217249	Zfp536	0	up
chr7	43049262	43049762	-2.14862	0.000599469	Siglecg	7901	down
chr7	43080146	43080646	-1.06405	0.0601225	Lim2	0	down
chr7	43912096	43912596	0.908166	0.0777265	Gm15517	-782	up
chr7	44756362	44756862	-0.972366	0.0760886	Fcgrt	-3117	down
chr7	71919665	71920165	-0.588993	0.0251063	Mctp2	0	down
chr7	75294337	75294837	-0.80968	0.0627737	Akap13	0	down
chr7	75316651	75317151	-1.21167	0.0586048	Akap13	0	down
chr7	75364709	75365209	-1.08065	0.00211588	Akap13	0	down
chr7	78374288	78374788	-1.40652	0.0736607	E430016F16Rik	-6321	down
chr7	79842118	79842618	-1.02987	0.0459234	Sema4b	0	down
chr7	80829194	80829694	-0.556188	0.0125453	Slc28a1	-9031	down
chr7	80862710	80863210	0.81612	0.087536	Pde8a	0	up
chr7	80969412	80969912	-0.894616	0.00434004	Pde8a	0	down
chr7	84035641	84036141	-1.09085	0.0103697	Arnt2	0	down
chr7	89994076	89994576	-0.820945	0.059798	Sytl2	0	down
chr7	90004559	90005059	-0.647964	0.0213364	Sytl2	0	down
chr7	109380572	109381072	1.03059	0.0706698	Nrip3	0	up
chr7	110648809	110649309	1.8749	0.0856504	Ctr9	0	up
chr7	116008574	116009074	1.39987	0.0328277	Pik3c2a	0	up
chr7	120293152	120293652	1.70985	0.0404691	Mosmo	0	up
chr7	130121059	130121559	-0.53007	0.045254	Ate1	0	down
chr7	132274235	132274735	-1.52185	0.0469147	Lhpp	0	down
chr7	135182396	135182896	-0.802379	0.00110523	Ptpre	0	down
chr7	135190239	135190739	-0.582759	0.0370688	Ptpre	0	down
chr7	138708842	138709342	-1.14685	0.0800703	Stk32c	0	down
chr7	138730985	138731485	-0.567577	0.0273973	Stk32c	0	down
chr7	138736456	138736956	-0.754441	0.0129283	Stk32c	0	down
chr7	138737393	138737893	-0.759943	0.0799358	Stk32c	0	down
chr7	138767522	138768022	-1.45062	0.0280948	Stk32c	0	down
chr7	139954136	139954636	-0.668699	0.0613898	Or12j3	-616	down
chr7	140801507	140802007	-0.594502	0.081498	Mir210	-102	down
chr7	142559082	142559582	-0.700147	0.0690645	Tspan32	0	down
chr8	13208947	13209447	0.745292	0.0983149	Lamp1	0	up
chr8	25557949	25558449	-0.772339	0.006343	Plekha2	0	down
chr8	26115325	26115825	1.07688	0.0253679	Nsd3	0	up
chr8	26438787	26439287	-0.595294	0.0362824	Hgsnat	0	down
chr8	27610403	27610903	-0.846272	0.0249443	Adgra2	0	down
chr8	27690888	27691388	-1.48809	0.0511319	Got1l1	0	down
chr8	34631551	34632051	-1.57407	0.0264825	Saraf	0	down
chr8	41062716	41063216	1.54528	0.0615377	Mtmr7	0	up
chr8	41496508	41497008	1.82933	0.0266057	Mtus1	0	up
chr8	57956611	57957111	1.31059	0.0538702	2500002B13Rik	0	up
chr8	65241708	65242208	0.955279	0.0800703	Klhl2	0	up
chr8	70390042	70390542	-0.578954	0.0518103	Gatad2a	0	down
chr8	71149754	71150254	-2.40922	0.0769809	Jund	135	down
chr8	71197285	71197785	-0.878668	0.0514064	Pde4c	0	down
chr8	72039577	72040077	-0.522124	0.087086	Slc27a1	0	down
chr8	73083524	73084024	-1.05859	0.0487044	Klf2	-8027	down
chr8	73097516	73098016	-0.581083	0.0165296	Eps15l1	0	down
chr8	73123948	73124448	-1.71248	0.0996628	Eps15l1	0	down
chr8	78149474	78149974	-0.52759	0.0881763	Arhgap10	0	down
chr8	83509020	83509520	-0.98545	0.0336802	Zfp330	-8247	down
chr8	87580301	87580801	-0.820251	0.00386261	N4bp1	0	down
chr8	94879104	94879604	-0.86996	0.0816968	Mt3	0	down
chr8	94905439	94905939	-1.23641	0.00110523	Mt1	0	down
chr8	95738819	95739319	-1.27001	0.0514064	Adgrg1	0	down
chr8	107329684	107330184	1.82979	0.0996453	Cdh1	0	up
chr8	107521404	107521904	-1.68855	0.0744348	Tango6	0	down
chr8	108151482	108151982	0.586837	0.0912297	Nob1	0	up
chr8	110269693	110270193	-1.85375	0.0295229	Pmfbp1	-420	down
chr8	110270594	110271094	-2.06985	0.06628	Pmfbp1	-1321	down
chr8	111586228	111586728	1.79618	0.0153712	Cog4	0	up
chr8	112263153	112263653	0.970941	0.0728139	Znrf1	0	up
chr8	115959108	115959608	-1.42907	0.0170047	Wwox	0	down
chr8	116002970	116003470	-0.679351	0.0274668	Wwox	0	down
chr8	117779128	117779628	-0.9447	0.075579	Pkd1l2	0	down
chr8	117793600	117794100	-2.53188	0.0373138	Pkd1l2	0	down
chr8	117800943	117801443	-0.788014	0.0161057	Pkd1l2	0	down
chr8	118009274	118009774	-0.802577	0.0545016	Cmip	0	down
chr8	120653186	120653686	2.08098	0.0084721	Usp10	0	up
chr8	121839942	121840442	0.651511	0.0886549	Foxc2	2468	up
chr8	122294904	122295404	-2.47076	0.0830686	Fbxo31	0	down
chr8	122625186	122625686	-1.44673	0.0214228	Slc7a5	0	down
chr8	122633112	122633612	-1.17966	0.0146265	Slc7a5	0	down
chr8	123755079	123755579	-0.688575	0.039667	Ankrd11	0	down
chr8	123759400	123759900	-0.761864	0.0164529	Ankrd11	0	down
chr8	123889504	123890004	1.27891	0.0658805	Sult5a1	-4486	up
chr8	124205522	124206022	-1.05899	0.015169	Afg3l1	0	down
chr8	124998261	124998761	-0.556691	0.0985825	Galnt2	0	down
chr9	21161344	21161844	-1.08043	0.0331331	S1pr5	-1606	down
chr9	21227970	21228470	1.2223	0.052472	Gm39302	896	up
chr9	31316461	31316961	4.71641	0.0615377	Nfrkb	0	up
chr9	32637772	32638272	-1.32609	0.0594022	Ets1	0	down
chr9	32822020	32822520	-0.641628	0.0224603	Gm27162	0	down
chr9	32826934	32827434	-1.05148	0.00342847	Gm27162	0	down
chr9	35034114	35034614	-0.900078	0.0843662	4930581F22Rik	0	down
chr9	42120850	42121350	-1.98319	0.0915408	4930546K05Rik	-324	down
chr9	44779970	44780470	-1.0211	0.0429784	Kmt2a	0	down
chr9	44994393	44994893	1.67957	0.0281095	Jaml	0	up
chr9	48706277	48706777	-1.05636	0.085562	Zbtb16	0	down
chr9	50403036	50403536	-1.66964	0.0734519	Plet1os	0	down
chr9	53693714	53694214	-1.24958	0.0527398	Slc35f2	0	down
chr9	55190778	55191278	-1.5477	0.0217249	Nrg4	0	down
chr9	56011539	56012039	-0.637105	0.0501503	Pstpip1	0	down
chr9	56587403	56587903	-3.62907	0.0255174	Lingo1	0	down
chr9	57876076	57876576	-0.873405	0.0863166	Sema7a	-5929	down
chr9	59866552	59867052	1.12949	0.082287	Gm7616	-6867	up
chr9	63610692	63611192	-1.18491	0.0690645	Smad3	0	down
chr9	64471576	64472076	-0.957991	0.00179112	Megf11	0	down
chr9	66172950	66173450	-0.938043	0.0607013	Dapk2	0	down
chr9	69275295	69275795	1.58911	0.0940517	Rora	0	up
chr9	79723254	79723754	-0.898994	0.045254	Filip1	0	down
chr9	79826398	79826898	-0.578547	0.015819	Filip1	0	down
chr9	79854659	79855159	-1.35411	0.00162722	Filip1	0	down
chr9	88412192	88412692	-0.893017	0.0607013	Snhg5	-7243	down
chr9	96596054	96596554	-1.54815	0.00110523	Zbtb38	0	down
chr9	96622357	96622857	-1.20824	0.0172504	E030011O05Rik	0	down
chr9	96665668	96666168	-1.5837	0.018249	C430002N11Rik	-9219	down
chr9	107186362	107186862	-0.725989	0.054517	Cish	-6380	down
chr9	107617084	107617584	1.08873	0.0190643	Rbm5	110	up
chr9	107862285	107862785	1.3182	0.0841271	Inka1	0	up
chr9	110725598	110726098	1.15408	0.0169163	Als2cl	0	up
chr9	114256441	114256941	-1.54084	0.0819547	Glb1	0	down
chr9	114604631	114605131	-1.0683	0.0939658	Cmtm7	0	down
chr9	114607014	114607514	-1.05947	0.0557575	Cmtm7	0	down
chr9	115943243	115943743	1.31496	0.0308871	Tgfbr2	0	up
chr9	119085309	119085809	-2.77747	0.0816381	Oxsr1	0	down
chr9	123899041	123899541	-1.94968	7.27227e-05	Ccr2	2679	down
chr9	123903144	123903644	-1.10032	0.0118713	Ccr2	0	down
chr9	123914714	123915214	-0.875105	0.00798405	Ccr2	-5538	down
chrX	17230529	17231029	2.09191	0.0467507	Btbd35f15	0	up
chrX	35738507	35739007	-0.733724	0.045254	Gm14569	0	down
chrX	52019048	52019548	1.74792	0.0634048	Phf6	0	up
chrX	94209903	94210403	-0.823439	0.0586795	Arhgef9	0	down
chrX	111914866	111915366	-1.0862	0.0926867	Gm14936	0	down

### Sheet: D59_Lung
seqnames		start	end	log2FoldChange	padj	genes	distance	regulation
chr1	993	82813907	82814407	-0.880809	0.0936301	Agfg1	2774	down
chr1	1274	92999115	92999615	3.571	0.0817933	Kif1a	0	up
chr1	2034	155671389	155671889	4.03006	0.0820554	Qsox1	0	up
chr1	2271	165965098	165965598	3.12651	0.0834052	Gpa33	0	up
chr10	381	24510037	24510537	3.30376	0.0936301	Enpp1	3275	up
chr10	978	66923206	66923706	3.39577	0.0936301	Reep3	0	up
chr10	1356	79922631	79923131	4.1925	0.085313	Sbno2	0	up
chr10	1675	83558272	83558772	-0.877009	0.0820554	1500009L16Rik	0	down
chr10	2513	128209077	128209577	3.83083	0.0634921	Coq10a	-3172	up
chr11	55	4182610	4183110	3.74063	0.0722509	Osm	3675	up
chr11	115	5385508	5386008	-1.37737	0.0834052	Znrf3	0	down
chr11	1788	75457286	75457786	3.44871	0.0817933	Slc43a2	0	up
chr11	2185	83491356	83491856	2.83376	0.0936301	E230016K23Rik	0	up
chr11	3745	118288588	118289088	-1.08509	0.0834052	Lgals3bp	0	down
chr12	329	26506248	26506748	-0.838566	0.0722509	Rsad2	0	down
chr12	1265	100150352	100150852	2.60147	0.0722509	Gm10433	3375	up
chr13	1258	73951852	73952352	3.25476	0.0936301	Slc12a7	0	up
chr13	1462	96028481	96028981	-0.534977	0.0916461	Iqgap2	-52	down
chr15	599	61871451	61871951	3.14316	0.0820554	Myc	-9242	up
chr15	1653	97778329	97778829	2.75252	0.0936301	Vdr	0	up
chr16	60	4730839	4731339	2.01478	0.085313	Mgrn1	0	up
chr16	105	8640949	8641449	2.80765	0.0820554	Hapstr1	6515	up
chr16	187	11293359	11293859	-1.57769	0.0722509	Snx29	0	down
chr17	703	29297811	29298311	1.9619	0.0722509	Trp53cor1	0	up
chr17	1056	34858405	34858905	2.23212	0.0988121	Fkbpl	4883	up
chr17	1362	45039287	45039787	-0.904296	0.0834052	Runx2	0	down
chr17	1488	47467076	47467576	5.49946	0.0713738	Trerf1	0	up
chr17	2000	80374662	80375162	-2.31221	0.0722509	Hnrnpll	-4966	down
chr17	2209	87554276	87554776	2.74355	0.0722509	Mcfd2	7095	up
chr18	549	46591342	46591842	2.61448	0.0834052	Mospd4	6159	up
chr18	1043	79107236	79107736	-0.700606	0.0722509	Setbp1	0	down
chr19	38	3957819	3958319	2.58027	0.0960319	Ndufs8	544	up
chr19	520	10724496	10724996	-1.22096	0.0936301	A430093F15Rik	0	down
chr19	751	20401459	20401959	-2.07355	0.0834052	1500015L24Rik	-1311	down
chr2	44	4457708	4458208	2.22636	0.0989243	Frmd4a	0	up
chr2	85	6314265	6314765	-1.25602	0.0634921	A230108P19Rik	0	down
chr2	915	34680226	34680726	-0.767166	0.0834052	Rabepk	0	down
chr2	1965	119093369	119093869	1.80016	0.0988121	Rhov	5813	up
chr2	2296	129475260	129475760	3.46752	0.0722509	Sirpa	-1113	up
chr2	2469	145582621	145583121	2.79823	0.0722509	BC039771	0	up
chr2	2491	146853724	146854224	-1.06174	0.0817933	Xrn2	695	down
chr3	325	38032585	38033085	-1.45778	0.0817933	Gm20755	0	down
chr3	1352	102662969	102663469	-0.662054	0.0722509	Tspan2	0	down
chr3	1447	104962856	104963356	2.90315	0.0884988	Cttnbp2nl	-2395	up
chr4	276	32906583	32907083	-2.1527	0.0820554	Ankrd6	0	down
chr4	584	47315398	47315898	2.44387	0.0820554	Col15a1	-2234	up
chr4	1316	118019240	118019740	-1.20321	0.0936301	Kdm4a	0	down
chr4	2313	139220933	139221433	3.2192	0.0956515	Ubr4	-4091	up
chr5	320	31073095	31073595	1.67587	0.0722509	Emilin1	0	up
chr5	510	35886286	35886786	2.23342	0.0722509	Sh3tc1	0	up
chr5	864	66143727	66144227	-1.60602	0.000316285	9130230L23Rik	1044	down
chr5	876	66350833	66351333	-1.94243	0.0722509	1700126H18Rik	-2156	down
chr5	1233	101008410	101008910	2.70521	0.0834052	Gpat3	0	up
chr5	1357	107325026	107325526	-1.71752	0.0722509	Tgfbr3	0	down
chr6	640	54139660	54140160	-0.903585	0.0722509	Chn2	0	down
chr6	940	82933407	82933907	-2.57158	0.0834052	M1ap	0	down
chr6	1503	114655354	114655854	-4.68816	0.0936301	Atg7	0	down
chr7	283	16869160	16869660	-2.55815	0.0727107	Psg16	-1786	down
chr7	2050	100965744	100966244	-2.0948	0.0498724	Stard10	49	down
chr7	2884	139548336	139548836	-0.86647	0.0839273	Spef1l	3375	down
chr8	879	78178542	78179042	-1.25613	0.0775253	Arhgap10	0	down
chr8	1143	87565296	87565796	-0.815253	0.0897388	N4bp1	1971	down
chr8	1145	87580305	87580805	-1.31675	0.0747648	N4bp1	0	down
chr8	1617	112681710	112682210	-0.926534	0.0834052	Gabarapl2	-2164	down
chr9	738	45817154	45817654	-2.82109	0.0834052	Rnf214	0	down
chr9	831	50746352	50746852	2.30414	0.0834052	Alg9	0	up
chr9	2558	123914698	123915198	-0.904512	0.0839273	Ccr2	-5522	down
