## Supplementary material for "PD-1 blockade during T cell priming enhances long-term protection against metastatic tumors by epigenetically tuning T cell exhaustion": Table 2

### Sheet: Sheet1
Antibody/Reagent	Clone	Fluorophore	Staining dilution	Source	cat #
anti-mouse Bcl6	K112-91	APC-Cy7	1:50	BD	563581
anti-mouse CD103	M290	BV711	1:200	BD Horizon	564320
anti-mouse CD103	2E7	BUV395	1:200	BD Optibuild	748253
anti-mouse CD127	A7R34	PerCP/Cy5.5	1:200	BioLegend	135021
anti-mouse CD16/32	93	-	1:100	BioLegend	101330
anti-mouse CD19	1D3	eFluor450	1:200	eBioscience	48-0193-80
anti-mouse CD19	1D3	APC-Cy7	1:400	BioLegend	152412
anti-mouse CD25	PC61	BUV395	1:200	BD Horizon	564022
anti-mouse CD3e	17A2	BV711	1:200	BioLegend	100241
anti-mouse CD3e	17A2	APC-Cy7	1:200	BioLegend	100222
anti-mouse CD3e	145-2C11	BUV496	1:200	BD Horizon	612955
anti-mouse CD4	RM4-5	PerCP/Cy5.5	1:400	BioLegend	100540
anti-mouse CD4	RM4-5	BUV737	1:400	BD Horizon	564933
anti-mouse CD44	IM7	AF488	1:400	BioLegend	103015
anti-mouse CD44	IM7	BV785	1:400	BioLegend	103041
anti-mouse CD44	IM7	BV480	1:400	BD	566116
anti-mouse CD44	IM7	APC-Cy7	1:400	BioLegend	103028
anti-mouse CD44	IM7	BUV661	1:400	BD Optibuild	741471
anti-mouse CD44	IM7	BV711	1:400	BioLegend	103057
anti-mouse CD45	30-F11	PE-Cy7	IV-labeling	BioLegend	103113
anti-mouse CD45	30-F11	BUV395	1:400	BD Horizon	564279
anti-mouse CD45	30-F11	BV786	1:400	BD Horizon	564225
anti-mouse CD45.1	A20	APC	1:200	BioLegend	110713
anti-mouse CD45.1	A20	BUV395	1:400	BD Horizon	565212
anti-mouse CD45.1	A20	BV711	1:400	BD Optibuild	747742
anti-mouse CD45.2	104	BUV395	1:200	BD	564616
anti-mouse CD45.2	104	AF647	1:400	BioLegend	109818
anti-mouse CD62L	MEL-14	BV605	1:400	BioLegend	104437
anti-mouse CD62L	MEL-14	BUV737	1:200	ThermoFisher	367-0621-82
anti-mouse CD69	H1.2F3	BV421	1:200	BioLegend	104545
anti-mouse CD8a	53-6.7	BUV737	1:400	BD Horizon	564297
anti-mouse CD8a	53-6.7	BV605	1:400	BioLegend	100744
anti-mouse CD8a	53-6.7	BUV395	1:400	BD Horizon	563786
anti-mouse CD8a	53-6.7	BUV805	1:400	BD Horizon	612898
anti-mouse CD8a	53-6.7	AF647	1:400	BioLegend	100724
anti-mouse CX3CR1	SA011F11	AF488	1:200	BioLegend	149021
anti-mouse CX3CR1	SA011F11	AF488	1:200	BioLegend	149021	#240
anti-mouse CXCR3	CXCR3-173	PE/Dazzle594	1:200	BioLegend	126534
anti-mouse CXCR3	CXCR3-173	BV421	1:200	BioLegend	126529	#315
anti-mouse EOMES	Dan11mag	PE-eFluor610	1:200	ThermoFisher	61-4875-82
anti-mouse GzmB	QA16A02	AF700	1:200	BioLegend	372221
anti-mouse ID2	ILCID2	PE-Cy7	1:100	ThermoFisher	25-9475-82
anti-mouse IFNy	XMG1.2	PE-CF594	1:200	BD Horizon	562303
anti-mouse Ki67	B56	BV711	1:200	BD Biosciences	563755
anti-mouse KLRG1	2F1/KLRG1	BV785	1:200	BioLegend	138429	#338
anti-mouse MHC-II	M5/114.15.2	BV421	1:200	BioLegend	107632
anti-mouse MHC-II	M5/114.15.2	APC-Cy7	1:400	BioLegend	107628
anti-mouse NK1.1	PK136	BV510	1:200	BioLegend	108737
anti-mouse NK1.1	PK136	APC-Cy7	1:200	BioLegend	108724
anti-mouse PD-1	RMP1-30	PE-Cy7	1:200	BioLegend	109110
anti-mouse PD-1	29F.1A12	APC-Fire750	1:200	BioLegend	135239
anti-mouse PD-1	RMP1-30	BV421	1:200	BioLegend	109121
anti-mouse PD-1	29F.1A12	BV605	1:200	BioLegend	135220
anti-mouse TBET	4B10	BV785	1:200	BioLegend	644835
anti-mouse TBET	4b10	BV711	1:200	Biolegend	644820
anti-mouse TCF1	C63D9	AF488	1:200	Cell Signaling Technology	6444S
anti-mouse TCF1	C63D9	PE-Cy7	1:200	Cell Signaling Technology	90511S
anti-mouse TCRbeta	H57-597	BV711	1:400	BioLegend	109243
anti-mouse TCRbeta	H57-597	BUV496	1:200	BD Biosciences	749915
anti-mouse TIM-3	RMT3-23	BV421	1:200	Biolegend	119723
anti-mouse TIM-3	rmt3-23	BV605	1:200	BioLegend	119721
anti-mouse TIM-3	RMT3-23	BV711	1:200	BioLegend	119727
anti-mouse TOX	REA473	APC	1:100	Miltenyi Biotec	130-118-474
Fixable Viability Dye	-	Aqua	1:2000	eBioscience
Fixable Viability Dye	-	eFluor450	1:2000	eBioscience
Fixable Viability Dye	-	eFluor780	1:1000	eBioscience
